# UniCell: Towards a Unified Solution for Cell Annotation, Nomenclature Harmonization, Atlas Construction in Single-Cell Transcriptomics

**DOI:** 10.1101/2025.05.06.652331

**Authors:** Luni Hu, Qianqian Chen, Ping Qiu, Hua Qin, Yilin Zhang, Lei Cao, Tianyi Xia, Ziqing Deng, Yong Zhang, Shuangsang Fang, Yuxiang Li

## Abstract

Standardizing cell type annotations across single-cell RNA-seq datasets remains a major challenge due to inconsistencies in nomenclature, variation in annotation granularity, and the presence of rare or previously unseen populations. We present UniCell, a hierarchical annotation framework that combines Cell Ontology structure with transcriptomic data for scalable, interpretable, and ontology-aware cell identity inference. UniCell leverages a multi-task architecture that jointly optimizes local and global classifiers, yielding coherent predictions across multiple levels of the ontology-defined hierarchy. When benchmarked across 20 human and mouse datasets, UniCell consistently outperformed state-of-the-art tools, including CellTypist, scANVI, OnClass, and SingleR, in annotation performance, and sensitivity to low-abundance populations. In disease settings, UniCell effectively identified previously unseen cell types through confidence-guided novelty detection. Applied to 45 human and 23 mouse tissue atlases, UniCell enabled cross-dataset and cross-species harmonization by embedding cells into a unified latent space aligned with Cell Ontology structure. Moreover, when used to supervise single-cell foundation models, UniCell substantially improved downstream annotation accuracy, rare cell detection, and hierarchical consistency. Together, these results establish UniCell as a generalizable framework that supports high-resolution annotation, nomenclature standardization, and atlas-level integration, providing a scalable and biologically grounded solution for single-cell transcriptomic analysis across diverse biological systems.
