## Supplemental Table 1 for "UniCell: Towards a Unified Solution for Cell Annotation, Nomenclature Harmonization, Atlas Construction in Single-Cell Transcriptomics"

### Sheet: Sheet1
This table summarizes datasets utilized for benchmarking scFMs, providing key parameters for each dataset. The columns are defined as follows:
Task: The specific analysis performed on the dataset.
Dataset: The name or identifier of the dataset.
No. of cells: The total number of individual cells included in the dataset.
No. of genes: The total number of unique genes represented in the dataset.
No. of cell types: The number of distinct cell types identified in the dataset.
Description: A brief description of the dataset .
Protocol: The method or technology used for data collection.
Reference: Citation or reference for the dataset, including a link to the source.
Source: The link where the dataset can be downloaded.
Task	Dataset	No. of cells	No. of genes	No. of cell type	Description	Protocol	Reference	Source
Cell Type Annotation	Blood	7750	24734	10	Human Blood	10x 3' v3	De Simone et al.	https://cellxgene.cziscience.com/collections/398e34a9-8736-4b27-a9a7-31a47a67f446
	Brain	20470	21563	9	Human Brain	10x 3' v3		https://cellxgene.cziscience.com/collections/cae8bad0-39e9-4771-85a7-822b0e06de9f
	Breast	117346	33145	10	Human Breast	10x 3' v2; 10x 3' v3	Kumar et al.	https://cellxgene.cziscience.com/collections/4195ab4c-20bd-4cd3-8b3d-65601277e731
	Heart	60668	27411	17	Human Heart	10x 3' v2; 10x 3' v3	Knight-Schrijver et al.	https://cellxgene.cziscience.com/collections/43b45a20-a969-49ac-a8e8-8c84b211bd01
	Intestine	19200	27906	10	Human Intestine	10x 3' v3	Zwick et al.	https://cellxgene.cziscience.com/collections/3db5617e-9f12-4eb4-8416-94893a0d7c46
	Kidney	48783	36960	28	Human Kidney	10x 3' v3		https://cellxgene.cziscience.com/collections/a98b828a-622a-483a-80e0-15703678befd
	Liver	8444	32839	13	Human Liver	10x 3' v2	MacParland et al.	https://cellxgene.cziscience.com/collections/bd5230f4-cd76-4d35-9ee5-89b3e7475659
	Lung	46500	26269	28	Human Lung	10x 3' v3	Wang et al.	https://cellxgene.cziscience.com/collections/625f6bf4-2f33-4942-962e-35243d284837
	Skin	15457	30867	10	Human Skin	10x 3' v2	Solé-Boldo et al.	https://cellxgene.cziscience.com/collections/c353707f-09a4-4f12-92a0-cb741e57e5f0
	Spleen	a	22257	24	Human Spleen	10x 3' v2	Madissoon et al.	https://cellxgene.cziscience.com/collections/4d74781b-8186-4c9a-b659-ff4dc4601d91
	Adipose	2223	21069	7	Mouse Adipose	Smart-seq2	The Tabula Muris Consortium et al.	https://cellxgene.cziscience.com/collections/0b9d8a04-bb9d-44da-aa27-705bb65b54eb
	Bladder	8945	17984	4	Mouse Bladder	10x 3' v2	The Tabula Muris Consortium et al.	https://cellxgene.cziscience.com/collections/0b9d8a04-bb9d-44da-aa27-705bb65b54eb
	Bone Marrow	40220	17984	18	Mouse Bone Marrow	10x 3' v2	The Tabula Muris Consortium et al.	https://cellxgene.cziscience.com/collections/0b9d8a04-bb9d-44da-aa27-705bb65b54eb
	Brain	115282	20409	22	Mouse Brain	10x 3' v2; 10x 3' v3	Sepp et al.	https://cellxgene.cziscience.com/collections/72d37bc9-76cc-442d-9131-da0e273862db
	Heart	9669	21069	11	Mouse Heart	Smart-seq2	The Tabula Muris Consortium et al.	https://cellxgene.cziscience.com/collections/0b9d8a04-bb9d-44da-aa27-705bb65b54eb
	Intestine	1887	17984	5	Mouse Intestine	10x 3' v2	The Tabula Muris Consortium et al.	https://cellxgene.cziscience.com/collections/0b9d8a04-bb9d-44da-aa27-705bb65b54eb
	Liver	2859	21069	11	Mouse Liver	Smart-seq2	The Tabula Muris Consortium et al.	https://cellxgene.cziscience.com/collections/0b9d8a04-bb9d-44da-aa27-705bb65b54eb
	Lung	24540	17984	30	Mouse Lung	10x 3' v2	The Tabula Muris Consortium et al.	https://cellxgene.cziscience.com/collections/0b9d8a04-bb9d-44da-aa27-705bb65b54eb
	Mammary Gland	12295	17984	7	Mouse Mammary Gland	10x 3' v2	The Tabula Muris Consortium et al.	https://cellxgene.cziscience.com/collections/0b9d8a04-bb9d-44da-aa27-705bb65b54eb
	Skin	4454	17984	5	Mouse Skin	10x 3' v2	The Tabula Muris Consortium et al.	https://cellxgene.cziscience.com/collections/0b9d8a04-bb9d-44da-aa27-705bb65b54eb
Novel Cell Type Detection	Acute Kidney Failure	304989	36368	26	Single-nucleus RNA-seq of the Adult Human Kidney (Version 1.5)	10x 3' v3		https://cellxgene.cziscience.com/collections/0f528c8a-a25c-4840-8fa3-d156fa11086f
	Barrett Esophagus	293823	26298	31	UMAP of Cancer Data integration	10x 3' v2; 10x 3' v3; 10x 5' v1	Nowicki-Osuch et al.	https://cellxgene.cziscience.com/collections/a18474f4-ff1e-4864-af69-270b956cee5b
	Basal Cell Carcinoma	152189	27405	25	BCC and Normal - scRNA-seq data	10x 3' v1; 10x 3' v2; 10x 5' v3	Ganier et al.	https://cellxgene.cziscience.com/collections/34f12de7-c5e5-4813-a136-832677f98ac8
	Chronic Kidney Disease	304989	36368	26	Single-nucleus RNA-seq of the Adult Human Kidney (Version 1.5)	10x 3' v3		https://cellxgene.cziscience.com/collections/0f528c8a-a25c-4840-8fa3-d156fa11086f
	Colorectal Cancer	57723	30717	9	Validation (Val) set of human colorectal tumor: Epithelial	TruDrop	Chen et al.	https://cellxgene.cziscience.com/collections/a48f5033-3438-4550-8574-cdff3263fdfd
	Endocrine Pancreas Disorder	301796	31202	13	Mouse pancreatic islet scRNA-seq atlas across sexes, ages, and stress conditions including diabetes	10x 3' v2; 10x 3' v3	Hrovatin et al.	https://cellxgene.cziscience.com/collections/296237e2-393d-4e31-b590-b03f74ac5070
	Follicular Lymphoma	137147	30867	18	Single cell RNA sequencing of follicular lymphoma	10x 5' v1	Han et al.	https://cellxgene.cziscience.com/collections/968834a0-1895-40df-8720-666029b3bbac
	Gastric Intestinal Metaplasia	293823	26298	31	UMAP of Cancer Data integration	10x 3' v2; 10x 3' v3; 10x 5' v1	Nowicki-Osuch et al.	https://cellxgene.cziscience.com/collections/a18474f4-ff1e-4864-af69-270b956cee5b
	Gastritis	293823	26298	31	UMAP of Cancer Data integration	10x 3' v2; 10x 3' v3; 10x 5' v1	Nowicki-Osuch et al.	https://cellxgene.cziscience.com/collections/a18474f4-ff1e-4864-af69-270b956cee5b
	Listeriosis	158978	36398	7	Placenta Infection	10x 3' v3	Hoo et al.	https://cellxgene.cziscience.com/collections/5f80428b-222d-450b-a7de-a408186ceb86
	Plasmodium Malariae Malaria	158978	36398	7	Placenta Infection	10x 3' v3	Hoo et al.	https://cellxgene.cziscience.com/collections/5f80428b-222d-450b-a7de-a408186ceb86
	Toxoplasmosis	158978	36398	7	Placenta Infection	10x 3' v3	Hoo et al.	https://cellxgene.cziscience.com/collections/5f80428b-222d-450b-a7de-a408186ceb86
	Tubular Adenoma	65088	34445	9	Discovery (DIS) set of human colorectal tumor: Epithelial	TruDrop	Chen et al.	https://cellxgene.cziscience.com/collections/a48f5033-3438-4550-8574-cdff3263fdfd
	Type 1 Diabetes Mellitus	301796	31202	13	Mouse pancreatic islet scRNA-seq atlas across sexes, ages, and stress conditions including diabetes	10x 3' v2; 10x 3' v3	Hrovatin et al.	https://cellxgene.cziscience.com/collections/296237e2-393d-4e31-b590-b03f74ac5070
	Type 2 Diabetes Mellitus	301796	31202	13	Mouse pancreatic islet scRNA-seq atlas across sexes, ages, and stress conditions including diabetes	10x 3' v2; 10x 3' v3	Hrovatin et al.	https://cellxgene.cziscience.com/collections/296237e2-393d-4e31-b590-b03f74ac5070
Nomenclature Harmonization	Baron (Human)b	8569	15558	13	Human Pancreas	inDrop	Baron et al.	https://hemberg-lab.github.io/scRNA.seq.datasets/human/pancreas/
	Murarob	2122	15558	9	Human Pancreas	CEL-Seq2	Muraro et al.
	Segerstolpeb	2127	15558	11	Human Pancreas	SMART-Seq2	Segerstolpe et al.
	Xinb	1492	15558	4	Human Pancreas	SMARTer	Xin et al.
	Wangb	457	15558	7	Human Pancreas	SMARTer	Wang et al.
	3' datasetb	8098	33694	9	Human Peripheral Blood Mononuclear Cell	10X	Zheng et al.	ftp://ngs.sanger.ac.uk/production/teichmann/BBKNN/PBMC.merged.h5ad
	5' datasetb	7378	33694	9	Human Peripheral Blood Mononuclear Cell	10X	Zheng et al.
Atlas-level Reference Construction/ Large Language Models Fine Tuning	Human Cell Atalas (HCA) dataset	96500	58482	160	Tabula Sapiens - All Cells	10x 3' v3; 10x 5' v2; Smart-seq2; Smart-seq3	The Tabula Sapiens Consortium* et al.	https://cellxgene.cziscience.com/collections/e5f58829-1a66-40b5-a624-9046778e74f5
	Mouse Cell Atlas (MCA) dataset	100800	18024	151	All - A single-cell transcriptomic atlas characterizes ageing tissues in the mouse	10x 3' v2; Smart-seq2	The Tabula Muris Consortium et al.	https://cellxgene.cziscience.com/collections/0b9d8a04-bb9d-44da-aa27-705bb65b54eb
