## Supplemental Table 2 for "UniCell: Towards a Unified Solution for Cell Annotation, Nomenclature Harmonization, Atlas Construction in Single-Cell Transcriptomics"

### Sheet: Sheet1
species	tissue	No. of Dataset	No. of Gene	No. of Cell Type	No. of Cell
Homo_sapiens	adipose_tissue	9	17314	81	51000
Homo_sapiens	adrenal_gland	10	14149	106	72500
Homo_sapiens	axilla	8	11816	25	23500
Homo_sapiens	bladder_organ	5	10826	120	66500
Homo_sapiens	blood	19	22601	87	124000
Homo_sapiens	bone_marrow	12	15964	110	124500
Homo_sapiens	brain	119	36436	138	182500
Homo_sapiens	breast	17	19482	57	42000
Homo_sapiens	central_nervous_system	5	10390	15	7500
Homo_sapiens	colon	17	19334	78	61500
Homo_sapiens	digestive_system	14	16523	86	95500
Homo_sapiens	endocrine_gland	19	22014	223	211000
Homo_sapiens	esophagogastric_junction	7	12098	31	30500
Homo_sapiens	esophagus	7	12098	31	30500
Homo_sapiens	exocrine_gland	6	12850	120	76000
Homo_sapiens	eye	25	29306	205	143000
Homo_sapiens	fallopian_tube	4	8376	12	10000
Homo_sapiens	forelimb	2	5101	15	7500
Homo_sapiens	heart	21	25009	183	113500
Homo_sapiens	hindlimb	2	5093	15	7500
Homo_sapiens	immune_system	3	7036	17	8500
Homo_sapiens	kidney	21	23580	225	229000
Homo_sapiens	lamina_propria	3	6763	28	15000
Homo_sapiens	large_intestine	11	18142	137	96000
Homo_sapiens	liver	36	29412	239	264500
Homo_sapiens	lung	33	28776	246	236500
Homo_sapiens	lymph_node	23	23604	150	185000
Homo_sapiens	musculature	14	21382	158	113000
Homo_sapiens	nose	2	4244	58	35500
Homo_sapiens	omentum	3	6813	28	15000
Homo_sapiens	pancreas	8	16083	173	97500
Homo_sapiens	placenta	3	7160	66	35500
Homo_sapiens	pleural_fluid	11	14344	52	44000
Homo_sapiens	prostate_gland	13	18665	129	87000
Homo_sapiens	respiratory_system	14	20813	171	126000
Homo_sapiens	skeletal_system	5	9599	21	15000
Homo_sapiens	skin_of_body	14	19959	160	148000
Homo_sapiens	small_intestine	23	25547	167	128000
Homo_sapiens	spinal_cord	24	24463	21	24000
Homo_sapiens	spleen	14	18179	168	164000
Homo_sapiens	stomach	8	13767	95	63000
Homo_sapiens	tongue	5	11251	120	64500
Homo_sapiens	uterus	6	12826	121	65500
Homo_sapiens	vasculature	5	11026	120	65000
Homo_sapiens	yolk_sac	7	9459	64	80000
Mus_musculus	adipose_tissue	11	16104	133	86500
Mus_musculus	bone_marrow	3	7045	128	79500
Mus_musculus	brain	21	25147	135	98000
Mus_musculus	endocrine_gland	3	7315	128	69000
Mus_musculus	exocrine_gland	3	6637	128	69000
Mus_musculus	eye	3	7333	17	8500
Mus_musculus	heart	3	7148	128	72500
Mus_musculus	kidney	4	8615	135	80000
Mus_musculus	large_intestine	3	7252	128	69500
Mus_musculus	liver	3	6992	128	70000
Mus_musculus	lung	3	6855	128	80500
Mus_musculus	musculature	4	8482	128	73500
Mus_musculus	nervous_system	4	8263	2	2000
Mus_musculus	pancreas	6	13495	128	74000
Mus_musculus	prostate_gland	5	8573	9	10500
Mus_musculus	reproductive_system	1	3000	8	4000
Mus_musculus	respiratory_system	3	6968	128	72500
Mus_musculus	skin_of_body	7	13191	131	72000
Mus_musculus	spleen	3	7080	128	71500
Mus_musculus	tongue	3	7203	128	66500
Mus_musculus	urethra	5	8647	9	10500
Mus_musculus	urinary_bladder	3	6807	128	67000
Mus_musculus	vasculature	2	5332	128	65500
