## Supplemental Table 3 for "UniCell: Towards a Unified Solution for Cell Annotation, Nomenclature Harmonization, Atlas Construction in Single-Cell Transcriptomics"

### Sheet: Sheet1
Task	Model	Parameters	Parameter Value
Cell Type Annotation Benchmarking	UniCell	model input type (input_type)	expr
		model input dimension (input_dim)	the feature dimension of training Anndata
		model output dimension (output_dim)	64
		batch size (batch_size)	128
		learning rate (learning_rate)	0.001
		number of epochs (num_epochs)	30
		contribution of global loss relative to other loss components (beta)	0.1
		global layer dimension (global_layer)	128
		local layer dimension (local_layer)	64
		dropout of hidden layers (hidden_layer_dropout)	0.1
Novel Cell Type Identification Benchmarking (using the follicular lymphoma dataset)	UniCell	model input type (input_type)	expr
		model input dimension (input_dim)	the feature dimension of training Anndata
		model output dimension (output_dim)	64
		batch size (batch_size)	128
		learning rate (learning_rate)	0.001
		number of epochs (num_epochs)	30
		contribution of global loss relative to other loss components (beta)	0.1
		global layer dimension (global_layer)	128
		local layer dimension (local_layer)	64
		dropout of hidden layers (hidden_layer_dropout)	0.1
Novel Cell Type Identification Benchmarking (using the 14 disease datasets)	UniCell	model input type (input_type)	expr
		model input dimension (input_dim)	the feature dimension of training Anndata
		model output dimension (output_dim)	64
		batch size (batch_size)	128
		learning rate (learning_rate)	0.001
		number of epochs (num_epochs)	30
		contribution of global loss relative to other loss components (beta)	0.1
		global layer dimension (global_layer)	64
		local layer dimension (local_layer)	32
		dropout of hidden layers (hidden_layer_dropout)	0.1
Nomenclature Harmonization Benchmarking	UniCell	model input type (input_type)	expr
		model input dimension (input_dim)	the feature dimension of training Anndata
		model output dimension (output_dim)	64
		batch size (batch_size)	128
		learning rate (learning_rate)	0.001
		number of epochs (num_epochs)	30
		contribution of global loss relative to other loss components (beta)	0.1
		global layer dimension (global_layer)	256
		local layer dimension (local_layer)	64
		dropout of hidden layers (hidden_layer_dropout)	0.1
Construction of across-species atlas-level reference (using the 68 tissue atlas datasets )	UniCell	model input type (input_type)	expr
		model input dimension (input_dim)	the feature dimension of training Anndata
		model output dimension (output_dim)	128
		batch size (batch_size)	512
		learning rate (learning_rate)	0.001
		number of epochs (num_epochs)	30
		contribution of global loss relative to other loss components (beta)	0.1
		global layer dimension (global_layer)	128
		local layer dimension (local_layer)	64
		dropout of hidden layers (hidden_layer_dropout)	0.1
Construction of across-species atlas-level reference (using the HCA and the MCA datasets )	UniCell	model input type (input_type)	expr
		model input dimension (input_dim)	the feature dimension of training Anndata
		model output dimension (output_dim)	256
		batch size (batch_size)	16
		learning rate (learning_rate)	0.001
		number of epochs (num_epochs)	30
		contribution of global loss relative to other loss components (beta)	0.1
		global layer dimension (global_layer)	128
		local layer dimension (local_layer)	64
		dropout of hidden layers (hidden_layer_dropout)	0.2
Evaluation of the impact of large language models (LLMs) on UniCell (using the human cell atals dataset)	scFoundation_UniCell	model input type (input_type)	scFoundation
		model input dimension (input_dim)	None
		model output dimension (output_dim)	None
		batch size (batch_size)	8
		learning rate (learning_rate)	0.0001
		number of epochs (num_epochs)	10
		contribution of global loss relative to other loss components (beta)	0.1
		global layer dimension (global_layer)	128
		local layer dimension (local_layer)	64
		dropout of hidden layers (hidden_layer_dropout)	0
	GeneFormer_UniCell	model input type (input_type)	GeneFormer
		model input dimension (input_dim)	None
		model output dimension (output_dim)	None
		batch size (batch_size)	16
		learning rate (learning_rate)	0.0001
		number of epochs (num_epochs)	30
		contribution of global loss relative to other loss components (beta)	0.1
		global layer dimension (global_layer)	256
		local layer dimension (local_layer)	128
		dropout of hidden layers (hidden_layer_dropout)	0
	scGPT_UniCell	model input type (input_type)	scGPT
		model input dimension (input_dim)	None
		model output dimension (output_dim)	None
		batch size (batch_size)	16
		learning rate (learning_rate)	1e-05
		number of epochs (num_epochs)	30
		contribution of global loss relative to other loss components (beta)	0.1
		global layer dimension (global_layer)	512
		local layer dimension (local_layer)	256
		dropout of hidden layers (hidden_layer_dropout)	0
Evaluation of the impact of large language models (LLMs) on UniCell (using the 45 human tissue datasets)	scGPT_UniCell	model input type (input_type)	scGPT
		model input dimension (input_dim)	the feature dimension of training Anndata
		model output dimension (output_dim)	None
		batch size (batch_size)	16
		learning rate (learning_rate)	1e-05
		number of epochs (num_epochs)	20
		contribution of global loss relative to other loss components (beta)	0.1
		global layer dimension (global_layer)	512
		local layer dimension (local_layer)	512
		dropout of hidden layers (hidden_layer_dropout)	0.2
