## Supplemental Table 4 for "UniCell: Towards a Unified Solution for Cell Annotation, Nomenclature Harmonization, Atlas Construction in Single-Cell Transcriptomics"

### Sheet: Sheet1
Model	Parameters	Parameter Value
CellTypist	maximum number of iterations before reaching the minimum of the cost function (max_iter)	30
scANVI	SCVI: n_latent	30
	SCVI: n_layers	2
	SCVI: maximum number of epochs to train the model (max_epochs)	20
	SCVI: minibatch size to use during training (batch_size)	90
	SCANVI: value used for unlabeled cells in `labels_key` used to setup AnnData with scvi (unlabeled_category)	Unknown
	SCANVI: number of passes through the dataset for semisupervised training (max_epochs)	10
	SCANVI: minibatch size to use during training (batch_size)	90
OnClass	Default Setting	\
SingleR	number of threads to use for reference building (num_threads)	12
	number of threads to use during classification (num_threads)	12
