## Supplemental Table 5 for "UniCell: Towards a Unified Solution for Cell Annotation, Nomenclature Harmonization, Atlas Construction in Single-Cell Transcriptomics"

### Sheet: Sheet1
Model	Parameters	Parameter Value
Geneformer	model_type	CellClassifier
	epochs	30
	batch_size	32
scFoundation	n_bins	100
	epochs	10
	batch_size	8
	lr	0.0001
	max_none_zero_num	5000
scGPT	do_preprocess	true
	append_cls	true
	mask_ratio	0
	include_zero_gene	false
	max_seq_len	3001
	input_style	binned
	output_style	binned
	nlayers_cls	3
	pad_value	-2
	lr	0.0001
	batch_size	32
	eval_batch_size	32
	epochs	30
	schedule_interval	1
	schedule_ratio	0.9
	dropout	0.2
	log_interval	50
